# A chromosome-level assembly of the *Fusarium oxysporum* biocontrol strain FO12

**DOI:** 10.64898/2026.03.24.713715

**Authors:** Andrea Doddi, Ana López-Moral, Hayley Mangelson, Antonio Di Pietro, Carlos Agustí-Brisach

## Abstract

*Fusarium oxysporum* FO12 was originally isolated from cork oak (*Quercus suber* L.) and has been characterised as a highly effective biological control agent of wilt diseases on different crops. FO12 endophytically colonises roots and basal stems of plants, reducing the establishment of the soil-borne pathogen *Verticillium dahliae* and triggering plant defence-related genes. Here, we report a chromosome-level genome assembly of FO12 using Nanopore and Hi-C data. The 57.60 Mb assembly comprises 14 chromosome-scale scaffolds with centromeres resolved and telomeric repeats detected at 4 of 28 chromosome ends. This high-quality reference genome provides a valuable resource for further research into the use of FO12 in agriculture as a biocontrol agent.
