## Supplementary Tables for "A chromosome-level assembly of the *Fusarium oxysporum* biocontrol strain FO12"

### Sheet: Supplementary_Table_1
Supplementary Table 1. Additional assembly statistics of Fusarium oxysporum strain FO12 genome
# scaffolds	46
Total scaffold length	57605083
Average scaffold length	1.25228e+06
Scaffold N50	4772965
Scaffold auN	5.38565e+06
Scaffold L50	5
Largest scaffold	11154467
Smallest scaffold	644
# contigs	86
Total contig length	57601083
Average contig length	669780
Contig N50	4297787
Contig auN	3.88103e+06
Contig L50	6
Largest contig	6646630
Smallest contig	644
# gaps in scaffolds	40
Total gap length in scaffolds	4000
Average gap length in scaffolds	100
Gap N50 in scaffolds	100
Gap auN in scaffolds	100
Gap L50 in scaffolds	20
Largest gap in scaffolds	100
Smallest gap in scaffolds	100
Base composition (A:C:G:T)	15092880:13724817:13716086:15067300
GC content %	47.64
# soft-masked bases	0
# segments	86
Total segment length	57601083
Average segment length	669780
# gaps	40
# paths	46

### Sheet: Supplementary_Table_2
Supplementary Table 2. Self-syntheny analysis of Fusarium oxysporum strain FO12 genome
FO12 Accessory	Compared With	FO12 Chr Size (Mb)	Covered Size (Mb)	Coverage %	Avg Identity %
Chr06	Chr07	4.11	3.3	80.21	89.53
Chr06	Chr13	4.11	2.3	55.99	89.4
Chr06	Chr14	4.11	1.74	42.33	90.49
Chr07	Chr06	3.88	3.29	84.95	89.53
Chr07	Chr13	3.88	2.28	58.77	89.94
Chr07	Chr14	3.88	1.44	37.09	90.26
Chr13	Chr06	1.53	1.33	86.68	89.4
Chr13	Chr07	1.53	1.28	83.53	89.94
Chr13	Chr14	1.53	0.92	59.91	91.85
Chr14	Chr06	1.19	0.93	78.21	90.49
Chr14	Chr13	1.19	0.83	69.85	91.85
Chr14	Chr07	1.19	0.82	69.17	90.26

### Sheet: Supplementary_Table_3
Supplementary Table 3. Statistics per chromosome of transposable elements in Fusarium oxysporum strain FO12 genome
Chromosome	Length bp	Total TE bp	Total Percentage	DNA/DTA	DNA/DTC	DNA/DTH	DNA/DTM	DNA/DTT	DNA/Helitron	LINE/CRE	LINE/Tad1	LTR/Copia	LTR/Gypsy	LTR/unknown	MITE/DTA	MITE/DTC	MITE/DTH	MITE/DTM	SINE	Unspecified
Chr_1	11154467	390258	3.4987	0.0732	0.3193	0.1435	0.364	0.0481	0.5603	0.0613	0.1022	0.2324	0.0663	0.162	0.0024	0	0.0181	0.0178	0.0025	1.3254
Chr_2	5405357	196793	3.6407	0.0691	0.1497	0.1791	0.2803	0	1.1138	0.0735	0.0308	0.5488	0.0277	0.0586	0.011	0	0.0098	0	0.0054	1.0829
Chr_3	5283167	196407	3.7176	0.0093	0.4554	0.2064	0.6847	0.0708	0.2682	0.0654	0.012	0.2764	0.0712	0.2601	0	0	0.006	0	0.0072	1.3246
Chr_4	4799041	124087	2.5857	0	0.3888	0.201	0.3699	0.1149	0.1787	0.0361	0.0267	0.2161	0.0337	0.102	0	0.0106	0.005	0.0026	0.002	0.8975
Chr_5	4772965	127692	2.6753	0.069	0.1453	0.0846	0.3092	0	0.3217	0	0.1798	0.1118	0	0.0816	0	0	0.0032	0.0141	0	1.3551
Chr_6	4113287	1530294	37.2037	3.4724	0.4073	0.6587	4.4295	0	0.1122	0.0564	5.6416	3.2872	0.1578	1.1354	0.0591	0	0.1535	0.0464	0.0024	17.5841
Chr_7	3877232	1416065	36.5226	2.6832	0.3814	0.432	4.5084	0.049	0.2428	0.0561	7.3256	2.9323	0.1925	0.6249	0.0886	0	0.1669	0.0464	0	16.7925
Chr_8	3631896	190275	5.239	0.17	0.2507	0.2102	0.5169	0	0.5685	0.0659	0.0383	0.2807	0.2675	0.4277	0.0272	0	0.0225	0	0	2.3929
Chr_9	3257494	141082	4.331	0	0.1591	0.203	0.5251	0	0.2248	0.0878	0.0247	0.1519	0.0367	0.3445	0.0108	0	0	0.0172	0	2.5455
Chr_10	2928284	237711	8.1178	0.0089	0.1529	0.2894	0.6851	0	0.4965	0.1188	0.6758	0.5248	0.2324	0.5354	0.0129	0	0.0279	0.0205	0.0108	4.3256
Chr_11	2848266	219272	7.6984	0.218	0.281	0.1724	0.4512	0	0.2737	0.0156	0.0107	0.8192	0.0859	0.5362	0	0	0.0077	0	0.0102	4.8166
Chr_12	2584583	187335	7.2482	0.0137	0.4911	0.1887	0.3491	0	0.3741	0.1085	0.1948	0.0231	0.0889	0.4801	0	0	0.0302	0	0	4.9058
Chr_13	1528617	441780	28.9006	3.3982	0.2973	0.53	3.8426	0	0	0	3.7503	2.934	0.0141	0.8308	0.0104	0	0.1202	0.0156	0	13.1571
Chr_14	1189773	285642	24.0081	1.5811	0.1052	0.2668	2.7661	0	0.2512	0	3.6901	2.808	0.9588	0.5618	0.0926	0	0.0679	0.0379	0	10.8206

### Sheet: Supplementary_Table_4
Supplementary Table 4. Secreted In Xylem (SIX) blast matches in Fusarium oxysporum strain FO12 genome
Strain	Gene	Accession	Scaffold	Start	End	Identity(%)	Coverage(%)	Length	E-value	Bitscore
F012	SIX4	AM234064.2	scaffold_13	823338	823932	97.647	22	595	0	1022
F012	SIX8	FJ755837.1	scaffold_16	9571	9851	100	100	281	6.6e-147	520
Fo47	SIX4	AM234064.2	NC_072846.1	1678648	1678054	97.815	23	595	0	1027
Fol4287	SIX1	GQ268948.1	NC_030999.1	1474171	1475025	99.883	100	855	0	1574
Fol4287	SIX10	MH764408.1	NC_030999.1	1284696	1284188	100	100	509	0	941
Fol4287	SIX11	MT710733.1	NC_030999.1	807024	806692	97.024	100	336	8.96e-160	562
Fol4287	SIX12	MH764409.1	NC_030999.1	1286248	1285925	100	100	324	6.57e-171	599
Fol4287	SIX14	MT710741.1	NC_030999.1	1493942	1493614	93.313	100	329	5.42e-137	486
Fol4287	SIX2	GQ268949.1	NC_030999.1	1467393	1466695	100	100	699	0	1291
Fol4287	SIX3	AM234063.1	NC_030999.1	1362719	1363279	100	100	561	0	1037
Fol4287	SIX4	AM234064.2	NC_031000.1	464137	464731	98.319	21	595	0	1044
Fol4287	SIX5	MN745210.1	NC_030999.1	1361609	1361020	99.831	100	590	0	1083
Fol4287	SIX6	FJ755835.2	NC_030999.1	762125	761507	100	100	619	0	1144
Fol4287	SIX7	FJ755836.1	NC_030999.1	1288730	1289392	100	100	663	0	1225
Fol4287	SIX8	FJ755837.1	NW_017264870.1	8265	7985	100	100	281	7.03e-147	520
Fol4287	SIX9	MH764407.1	NC_030999.1	605080	604826	100	100	255	1.15e-132	472

### Sheet: Supplementary_Table_5
Supplementary Table 5. Summary of presence/absence of Secreted In Xylem (SIX) genes in the analysed Fusarium oxysporum strains
Gene	F012	Fo47	Fol4287
SIX1	Absent	Absent	NC_030999.1:1474171-1475025
SIX10	Absent	Absent	NC_030999.1:1284188-1284696
SIX11	Absent	Absent	NC_030999.1:806692-807024
SIX12	Absent	Absent	NC_030999.1:1285925-1286248
SIX14	Absent	Absent	NC_030999.1:1493614-1493942
SIX2	Absent	Absent	NC_030999.1:1466695-1467393
SIX3	Absent	Absent	NC_030999.1:1362719-1363279
SIX4	Absent	Absent	Absent
SIX5	Absent	Absent	NC_030999.1:1361020-1361609
SIX6	Absent	Absent	NC_030999.1:761507-762125
SIX7	Absent	Absent	NC_030999.1:1288730-1289392
SIX8	scaffold_16:9571-9851	Absent	NW_017264870.1:7985-8265
SIX9	Absent	Absent	NC_030999.1:604826-605080

### Sheet: Supplementary_Table_6
Supplementary Table 6. Statistics of predicted effector proteins in the analysed Fusarium oxysporum strains
Strain	SignalP (Secreted)	EffectorP (Predicted)	Match (SignalP and EffectorP)	Final (No TM)	-> Apoplastic	-> Cytoplasmic
F012	1356	6006	484	385	243	142
Fol4287	1840	10456	660	500	313	187
Fo47	1495	5402	510	393	260	133

### Sheet: Supplementary_7
Supplementary Table 7. List of predicted effectors protein in Fusarium oxysporum strain FO12 genome
Effector_ID	Chromosome	Start	End	Strand	Localization
F012_000023	Chr1	166794	167477	-	Apoplastic
F012_000060	Chr1	275529	276476	-	Apoplastic
F012_000063	Chr1	281616	282373	+	Apoplastic
F012_000067	Chr1	295360	295835	-	Apoplastic
F012_000095	Chr1	401740	402753	+	Apoplastic
F012_000099	Chr1	420870	421404	-	Apoplastic
F012_000125	Chr1	494327	494734	-	Apoplastic
F012_000133	Chr1	519447	520412	+	Apoplastic
F012_000163	Chr1	587351	587831	-	Apoplastic
F012_000173	Chr1	612358	613023	-	Apoplastic
F012_000189	Chr1	654287	656091	+	Cytoplasmic
F012_000255	Chr1	844368	844972	-	Cytoplasmic
F012_000267	Chr1	876004	877263	-	Cytoplasmic
F012_000272	Chr1	887100	887534	-	Apoplastic
F012_000289	Chr1	928311	929108	-	Apoplastic
F012_000351	Chr1	1098039	1099418	-	Apoplastic
F012_000659	Chr1	2211340	2213027	-	Apoplastic
F012_000660	Chr1	2214966	2215991	-	Cytoplasmic
F012_000792	Chr1	2648675	2649304	+	Apoplastic
F012_000891	Chr1	2953432	2954377	+	Cytoplasmic
F012_000991	Chr1	3251244	3252227	+	Cytoplasmic
F012_001012	Chr1	3322900	3323249	-	Cytoplasmic
F012_001058	Chr1	3511365	3511847	+	Apoplastic
F012_001096	Chr1	3635916	3636731	+	Apoplastic
F012_001148	Chr1	3799358	3800723	-	Cytoplasmic
F012_001169	Chr1	3856090	3856883	+	Apoplastic
F012_001211	Chr1	3976737	3977258	+	Cytoplasmic
F012_001275	Chr1	4175534	4176224	-	Cytoplasmic
F012_001346	Chr1	4546938	4547717	-	Apoplastic
F012_001352	Chr1	4591534	4592085	-	Apoplastic
F012_001384	Chr1	4727039	4728178	-	Cytoplasmic
F012_001444	Chr1	4914586	4914992	-	Apoplastic
F012_001580	Chr1	5327770	5328785	+	Cytoplasmic
F012_001587	Chr1	5358020	5359147	+	Apoplastic
F012_001738	Chr1	5846465	5847128	+	Cytoplasmic
F012_001801	Chr1	6070101	6070922	+	Cytoplasmic
F012_001907	Chr1	6424686	6425751	+	Cytoplasmic
F012_001909	Chr1	6430053	6431427	-	Apoplastic
F012_002009	Chr1	6810482	6812113	-	Cytoplasmic
F012_002017	Chr1	6837581	6838153	-	Cytoplasmic
F012_002039	Chr1	6900065	6901091	-	Cytoplasmic
F012_002087	Chr1	7077383	7078633	+	Cytoplasmic
F012_002106	Chr1	7148598	7150850	+	Cytoplasmic
F012_002304	Chr1	7776303	7777214	+	Apoplastic
F012_002318	Chr1	7813431	7813994	-	Apoplastic
F012_002329	Chr1	7853068	7853908	+	Apoplastic
F012_002334	Chr1	7874279	7875950	-	Apoplastic
F012_002417	Chr1	8156016	8157001	-	Apoplastic
F012_002560	Chr1	8595458	8596495	+	Apoplastic
F012_002953	Chr1	9902966	9903680	-	Apoplastic
F012_002970	Chr1	9957241	9958541	-	Apoplastic
F012_002986	Chr1	10010639	10011118	-	Cytoplasmic
F012_003024	Chr1	10125015	10125323	+	Apoplastic
F012_003241	Chr1	10736415	10736852	-	Apoplastic
F012_003288	Chr1	10897669	10898529	-	Apoplastic
F012_003320	Chr1	10972833	10973357	-	Apoplastic
F012_003333	Chr1	11015812	11016155	+	Apoplastic
F012_013092	Chr10	117958	118384	-	Cytoplasmic
F012_013140	Chr10	315971	317382	-	Apoplastic
F012_013148	Chr10	339493	341088	+	Cytoplasmic
F012_013155	Chr10	355551	356368	-	Cytoplasmic
F012_013196	Chr10	492502	493095	+	Apoplastic
F012_013211	Chr10	538784	539499	-	Apoplastic
F012_013231	Chr10	594156	594518	+	Apoplastic
F012_013234	Chr10	607671	608988	+	Apoplastic
F012_013248	Chr10	651878	652159	+	Apoplastic
F012_013294	Chr10	785402	786163	-	Apoplastic
F012_013307	Chr10	812998	813756	-	Apoplastic
F012_013316	Chr10	842387	843265	-	Apoplastic
F012_013326	Chr10	872723	873769	+	Cytoplasmic
F012_013377	Chr10	1011891	1012484	-	Apoplastic
F012_013384	Chr10	1027340	1027825	-	Apoplastic
F012_013415	Chr10	1104724	1105323	+	Cytoplasmic
F012_013418	Chr10	1116467	1117505	+	Cytoplasmic
F012_013422	Chr10	1126843	1127814	+	Apoplastic
F012_013440	Chr10	1221672	1222568	+	Apoplastic
F012_013452	Chr10	1251675	1252235	-	Apoplastic
F012_013457	Chr10	1263341	1263789	+	Cytoplasmic
F012_013485	Chr10	1332508	1333134	+	Apoplastic
F012_013486	Chr10	1334817	1335557	-	Apoplastic
F012_013492	Chr10	1357070	1358240	+	Cytoplasmic
F012_013514	Chr10	1424897	1425319	+	Cytoplasmic
F012_013532	Chr10	1450556	1450927	+	Apoplastic
F012_013542	Chr10	1472499	1472948	+	Cytoplasmic
F012_013551	Chr10	1485704	1487448	-	Cytoplasmic
F012_013562	Chr10	1515483	1516797	-	Cytoplasmic
F012_013577	Chr10	1545531	1545967	-	Apoplastic
F012_013604	Chr10	1604496	1605152	+	Apoplastic
F012_013661	Chr10	1753143	1753940	+	Apoplastic
F012_013687	Chr10	1813174	1813555	+	Apoplastic
F012_013694	Chr10	1825136	1825980	-	Apoplastic
F012_013734	Chr10	1917042	1917776	+	Cytoplasmic
F012_013740	Chr10	1927955	1929518	+	Cytoplasmic
F012_013759	Chr10	1977515	1978026	-	Apoplastic
F012_013785	Chr10	2035810	2036987	-	Apoplastic
F012_013787	Chr10	2039494	2040343	-	Apoplastic
F012_013791	Chr10	2053427	2053684	+	Cytoplasmic
F012_013805	Chr10	2075341	2076259	+	Cytoplasmic
F012_013806	Chr10	2076531	2077033	-	Apoplastic
F012_013841	Chr10	2160265	2161257	+	Cytoplasmic
F012_013846	Chr10	2170041	2170510	+	Apoplastic
F012_013908	Chr10	2341051	2341891	+	Apoplastic
F012_013910	Chr10	2344770	2346168	-	Cytoplasmic
F012_013916	Chr10	2362403	2362993	+	Apoplastic
F012_013959	Chr10	2474425	2474832	-	Apoplastic
F012_013967	Chr10	2495625	2496584	-	Cytoplasmic
F012_013972	Chr10	2507291	2507815	-	Apoplastic
F012_013974	Chr10	2510458	2510844	+	Apoplastic
F012_013998	Chr10	2592144	2593027	-	Apoplastic
F012_013999	Chr10	2595009	2595887	+	Apoplastic
F012_014034	Chr10	2742420	2743126	-	Cytoplasmic
F012_014040	Chr10	2797125	2798133	+	Apoplastic
F012_014044	Chr10	2846398	2846984	-	Cytoplasmic
F012_014048	Chr10	2896196	2897493	+	Apoplastic
F012_014068	Chr11	108138	109055	-	Cytoplasmic
F012_014069	Chr11	109800	110726	+	Apoplastic
F012_014077	Chr11	130064	131131	-	Apoplastic
F012_014093	Chr11	168055	169819	-	Apoplastic
F012_014124	Chr11	250825	251354	-	Cytoplasmic
F012_014125	Chr11	252605	253928	-	Cytoplasmic
F012_014131	Chr11	308046	308767	-	Cytoplasmic
F012_014136	Chr11	321013	321790	+	Cytoplasmic
F012_014162	Chr11	385340	386407	-	Apoplastic
F012_014170	Chr11	413093	414082	+	Apoplastic
F012_014181	Chr11	463395	464584	+	Apoplastic
F012_014184	Chr11	473761	474705	+	Cytoplasmic
F012_014226	Chr11	570686	571123	-	Apoplastic
F012_014258	Chr11	647020	647566	+	Cytoplasmic
F012_014307	Chr11	766536	767231	-	Cytoplasmic
F012_014337	Chr11	877218	877817	-	Apoplastic
F012_014372	Chr11	960307	960648	-	Apoplastic
F012_014381	Chr11	998759	999268	-	Cytoplasmic
F012_014410	Chr11	1054181	1054951	+	Cytoplasmic
F012_014417	Chr11	1071722	1072450	-	Apoplastic
F012_014429	Chr11	1102015	1102765	+	Apoplastic
F012_014438	Chr11	1122585	1123568	-	Apoplastic
F012_014452	Chr11	1164196	1165155	-	Apoplastic
F012_014481	Chr11	1241012	1241740	-	Apoplastic
F012_014482	Chr11	1244986	1245708	-	Apoplastic
F012_014526	Chr11	1346710	1348432	-	Cytoplasmic
F012_014528	Chr11	1352483	1352985	-	Apoplastic
F012_014529	Chr11	1353976	1354423	-	Apoplastic
F012_014541	Chr11	1385569	1386721	+	Apoplastic
F012_014554	Chr11	1424896	1426125	-	Apoplastic
F012_014591	Chr11	1532501	1533202	-	Cytoplasmic
F012_014599	Chr11	1555491	1557674	+	Apoplastic
F012_014616	Chr11	1602229	1602774	-	Apoplastic
F012_014620	Chr11	1612921	1614018	-	Cytoplasmic
F012_014641	Chr11	1677197	1677990	-	Cytoplasmic
F012_014652	Chr11	1712300	1713284	-	Cytoplasmic
F012_014672	Chr11	1754159	1754691	+	Apoplastic
F012_014683	Chr11	1780415	1781635	-	Apoplastic
F012_014684	Chr11	1782690	1783997	+	Apoplastic
F012_014821	Chr11	2163685	2165065	+	Cytoplasmic
F012_014832	Chr11	2190188	2191372	+	Apoplastic
F012_014868	Chr11	2283054	2284381	-	Apoplastic
F012_014887	Chr11	2341046	2341566	-	Apoplastic
F012_014899	Chr11	2377130	2377598	-	Apoplastic
F012_014911	Chr11	2404907	2405692	-	Apoplastic
F012_014938	Chr11	2488220	2489192	-	Apoplastic
F012_014952	Chr11	2525178	2526527	-	Apoplastic
F012_014954	Chr11	2533079	2533520	-	Apoplastic
F012_015001	Chr11	2659424	2659840	-	Apoplastic
F012_015025	Chr11	2774228	2775094	-	Cytoplasmic
F012_015026	Chr11	2780581	2781216	+	Apoplastic
F012_015068	Chr12	211362	211736	+	Cytoplasmic
F012_015074	Chr12	226372	227718	-	Apoplastic
F012_015162	Chr12	459787	460671	+	Apoplastic
F012_015199	Chr12	562051	563359	+	Apoplastic
F012_015208	Chr12	585185	586636	+	Apoplastic
F012_015212	Chr12	597329	598828	-	Apoplastic
F012_015237	Chr12	653770	655104	+	Cytoplasmic
F012_015246	Chr12	668925	669850	-	Cytoplasmic
F012_015247	Chr12	673372	674209	+	Cytoplasmic
F012_015337	Chr12	898208	899206	-	Apoplastic
F012_015363	Chr12	958287	959130	-	Apoplastic
F012_015369	Chr12	970938	971782	-	Cytoplasmic
F012_015387	Chr12	1024256	1024874	+	Cytoplasmic
F012_015408	Chr12	1084803	1086536	+	Apoplastic
F012_015409	Chr12	1087570	1088655	+	Apoplastic
F012_015412	Chr12	1099472	1099747	+	Apoplastic
F012_015427	Chr12	1136815	1138085	-	Apoplastic
F012_015450	Chr12	1179725	1180628	-	Cytoplasmic
F012_015456	Chr12	1198269	1198685	+	Apoplastic
F012_015467	Chr12	1217799	1218317	-	Cytoplasmic
F012_015476	Chr12	1255143	1256330	+	Cytoplasmic
F012_015477	Chr12	1257952	1258775	+	Apoplastic
F012_015484	Chr12	1284621	1285121	+	Cytoplasmic
F012_015524	Chr12	1378403	1379855	-	Cytoplasmic
F012_015530	Chr12	1396440	1396931	-	Apoplastic
F012_015570	Chr12	1493976	1494533	+	Apoplastic
F012_015573	Chr12	1500957	1501972	-	Apoplastic
F012_015575	Chr12	1504316	1505354	-	Cytoplasmic
F012_015643	Chr12	1663768	1664625	-	Cytoplasmic
F012_015727	Chr12	1865914	1866861	+	Apoplastic
F012_015750	Chr12	1929665	1930222	-	Cytoplasmic
F012_015753	Chr12	1936771	1937151	-	Cytoplasmic
F012_015780	Chr12	2034496	2035629	-	Apoplastic
F012_015782	Chr12	2039601	2040392	-	Apoplastic
F012_015811	Chr12	2132065	2132989	-	Apoplastic
F012_015858	Chr12	2394283	2394861	+	Cytoplasmic
F012_015880	Chr12	2479719	2480408	+	Cytoplasmic
F012_015914	Chr13	112166	113393	+	Apoplastic
F012_015917	Chr13	131746	132501	+	Apoplastic
F012_015964	Chr13	331002	332621	-	Apoplastic
F012_015966	Chr13	339818	341667	+	Apoplastic
F012_016037	Chr13	789913	790506	-	Apoplastic
F012_016295	Chr14	899395	900024	-	Apoplastic
F012_016305	Chr14	962156	962893	+	Apoplastic
F012_003372	Chr2	41206	42537	-	Apoplastic
F012_003379	Chr2	63016	64645	-	Apoplastic
F012_003397	Chr2	127487	128116	+	Apoplastic
F012_003470	Chr2	355658	356667	+	Apoplastic
F012_003480	Chr2	378355	379341	-	Apoplastic
F012_003499	Chr2	426077	426885	-	Apoplastic
F012_003501	Chr2	431517	432759	+	Apoplastic
F012_003502	Chr2	433476	434009	+	Apoplastic
F012_003509	Chr2	448878	449267	-	Apoplastic
F012_003559	Chr2	572477	573880	+	Cytoplasmic
F012_003572	Chr2	618187	619606	-	Apoplastic
F012_003573	Chr2	620916	621743	-	Cytoplasmic
F012_003888	Chr2	1613326	1614308	-	Apoplastic
F012_003921	Chr2	1710999	1712042	+	Apoplastic
F012_003934	Chr2	1733412	1734081	-	Apoplastic
F012_003954	Chr2	1782415	1783752	-	Cytoplasmic
F012_003981	Chr2	1870586	1871143	+	Apoplastic
F012_004018	Chr2	1985622	1986785	-	Apoplastic
F012_004023	Chr2	2002878	2004278	+	Cytoplasmic
F012_004167	Chr2	2409522	2410154	-	Apoplastic
F012_004199	Chr2	2508764	2509550	-	Cytoplasmic
F012_004287	Chr2	2756839	2758055	-	Apoplastic
F012_004332	Chr2	2925932	2927548	-	Cytoplasmic
F012_004694	Chr2	4029893	4031113	+	Apoplastic
F012_004761	Chr2	4218463	4219423	-	Apoplastic
F012_004766	Chr2	4231775	4232530	-	Apoplastic
F012_004879	Chr2	4594484	4595619	-	Apoplastic
F012_004949	Chr2	4774621	4775423	+	Apoplastic
F012_005041	Chr2	5034058	5037462	+	Apoplastic
F012_005128	Chr2	5335225	5335476	-	Cytoplasmic
F012_005130	Chr2	5341984	5342318	+	Apoplastic
F012_005134	Chr2	5371423	5372505	-	Apoplastic
F012_005196	Chr3	265651	266897	-	Apoplastic
F012_005351	Chr3	765207	765572	+	Apoplastic
F012_005366	Chr3	797880	798994	-	Apoplastic
F012_005460	Chr3	1060417	1061682	+	Apoplastic
F012_005538	Chr3	1344811	1345791	-	Cytoplasmic
F012_005556	Chr3	1390927	1391742	-	Apoplastic
F012_005566	Chr3	1424794	1426070	-	Cytoplasmic
F012_005592	Chr3	1501818	1502962	-	Cytoplasmic
F012_005718	Chr3	1921583	1922758	+	Cytoplasmic
F012_005878	Chr3	2521904	2522218	-	Cytoplasmic
F012_006022	Chr3	3007488	3009017	-	Apoplastic
F012_006259	Chr3	3818092	3820179	-	Apoplastic
F012_006394	Chr3	4287158	4287846	+	Apoplastic
F012_006430	Chr3	4404173	4404718	-	Apoplastic
F012_006467	Chr3	4520014	4520761	-	Apoplastic
F012_006525	Chr3	4665506	4666331	-	Cytoplasmic
F012_006527	Chr3	4670009	4671265	-	Apoplastic
F012_006535	Chr3	4698669	4700446	+	Cytoplasmic
F012_006561	Chr3	4787727	4788489	+	Apoplastic
F012_006564	Chr3	4794752	4795502	+	Apoplastic
F012_006583	Chr3	4842302	4843575	-	Apoplastic
F012_006616	Chr3	4932779	4933996	-	Cytoplasmic
F012_006626	Chr3	4966280	4967735	+	Apoplastic
F012_006633	Chr3	4982256	4983109	-	Apoplastic
F012_006638	Chr3	4993085	4993434	-	Apoplastic
F012_006672	Chr3	5124560	5125383	-	Apoplastic
F012_006674	Chr3	5128952	5129720	+	Apoplastic
F012_006681	Chr3	5145824	5146300	+	Apoplastic
F012_006778	Chr4	210844	211771	+	Apoplastic
F012_006782	Chr4	230632	231937	+	Apoplastic
F012_007091	Chr4	1174176	1175464	-	Cytoplasmic
F012_007170	Chr4	1396987	1398043	+	Cytoplasmic
F012_007197	Chr4	1507715	1508571	+	Apoplastic
F012_007378	Chr4	2131363	2132757	+	Apoplastic
F012_007451	Chr4	2368431	2369178	+	Apoplastic
F012_007479	Chr4	2447708	2448357	-	Cytoplasmic
F012_007515	Chr4	2586414	2587060	-	Cytoplasmic
F012_007530	Chr4	2650453	2651063	+	Cytoplasmic
F012_007556	Chr4	2735324	2736433	-	Cytoplasmic
F012_007630	Chr4	2972240	2974438	-	Cytoplasmic
F012_007658	Chr4	3066244	3066855	-	Apoplastic
F012_007677	Chr4	3146720	3147939	+	Cytoplasmic
F012_007681	Chr4	3161120	3162584	+	Apoplastic
F012_007694	Chr4	3195854	3196573	-	Apoplastic
F012_007745	Chr4	3370497	3371936	-	Apoplastic
F012_007827	Chr4	3635477	3636463	+	Apoplastic
F012_007830	Chr4	3642235	3643275	+	Apoplastic
F012_007907	Chr4	3867907	3869250	+	Apoplastic
F012_007925	Chr4	3918698	3920265	+	Cytoplasmic
F012_007939	Chr4	3954133	3954632	-	Apoplastic
F012_007976	Chr4	4053183	4054009	-	Apoplastic
F012_007980	Chr4	4063313	4065235	+	Cytoplasmic
F012_008041	Chr4	4213280	4214146	-	Apoplastic
F012_008044	Chr4	4219165	4220055	-	Apoplastic
F012_008062	Chr4	4267040	4267848	+	Cytoplasmic
F012_008099	Chr4	4379835	4380661	+	Apoplastic
F012_008152	Chr4	4524609	4525386	+	Apoplastic
F012_008176	Chr4	4605104	4606062	-	Cytoplasmic
F012_008204	Chr4	4678127	4678834	-	Apoplastic
F012_008236	Chr5	108370	109054	-	Cytoplasmic
F012_008260	Chr5	186217	187444	+	Apoplastic
F012_008288	Chr5	263685	265071	+	Cytoplasmic
F012_008294	Chr5	276822	277760	+	Cytoplasmic
F012_008298	Chr5	284472	285103	+	Apoplastic
F012_008358	Chr5	452162	453481	-	Cytoplasmic
F012_008401	Chr5	585188	586273	+	Cytoplasmic
F012_008409	Chr5	604957	606136	+	Apoplastic
F012_008455	Chr5	755867	756529	-	Cytoplasmic
F012_008543	Chr5	1035259	1035748	-	Cytoplasmic
F012_008566	Chr5	1119676	1120463	+	Apoplastic
F012_008643	Chr5	1360979	1362718	+	Cytoplasmic
F012_008644	Chr5	1363886	1364282	-	Apoplastic
F012_008698	Chr5	1512074	1513669	+	Apoplastic
F012_008722	Chr5	1607878	1608486	-	Cytoplasmic
F012_008774	Chr5	1748619	1750386	+	Cytoplasmic
F012_008806	Chr5	1888498	1889336	+	Cytoplasmic
F012_008929	Chr5	2285951	2287003	-	Apoplastic
F012_009009	Chr5	2590339	2592123	-	Cytoplasmic
F012_009013	Chr5	2612409	2613716	-	Cytoplasmic
F012_009124	Chr5	3004066	3004560	-	Apoplastic
F012_009167	Chr5	3152515	3153393	+	Cytoplasmic
F012_009229	Chr5	3311567	3312369	-	Apoplastic
F012_009415	Chr5	3885348	3886630	-	Apoplastic
F012_009428	Chr5	3927945	3928779	+	Cytoplasmic
F012_009457	Chr5	3998577	3998981	-	Apoplastic
F012_009461	Chr5	4011417	4012222	-	Apoplastic
F012_009475	Chr5	4050355	4051139	+	Apoplastic
F012_009521	Chr5	4157195	4158061	+	Apoplastic
F012_009526	Chr5	4170022	4170473	+	Apoplastic
F012_009559	Chr5	4252700	4253155	-	Apoplastic
F012_009578	Chr5	4313557	4314364	+	Apoplastic
F012_009752	Chr6	322486	323609	+	Apoplastic
F012_009791	Chr6	535370	535748	+	Apoplastic
F012_010012	Chr6	1994563	1995519	-	Apoplastic
F012_010276	Chr6	3703995	3704560	+	Apoplastic
F012_010404	Chr7	383055	383730	-	Apoplastic
F012_010448	Chr7	633253	634107	-	Apoplastic
F012_010723	Chr7	2447535	2447837	-	Cytoplasmic
F012_010850	Chr7	3234027	3234641	+	Apoplastic
F012_010913	Chr7	3674474	3675540	-	Cytoplasmic
F012_010944	Chr8	29841	30600	+	Apoplastic
F012_010976	Chr8	186449	187579	+	Apoplastic
F012_010997	Chr8	249771	250673	+	Apoplastic
F012_011066	Chr8	489244	490298	-	Apoplastic
F012_011097	Chr8	570775	571386	+	Cytoplasmic
F012_011213	Chr8	906780	907264	-	Cytoplasmic
F012_011272	Chr8	1088830	1089246	-	Cytoplasmic
F012_011326	Chr8	1266772	1267830	-	Apoplastic
F012_011353	Chr8	1357781	1358127	-	Cytoplasmic
F012_011624	Chr8	2260383	2260737	-	Apoplastic
F012_011679	Chr8	2450422	2451356	-	Cytoplasmic
F012_011694	Chr8	2484944	2485913	-	Cytoplasmic
F012_011987	Chr8	3259537	3259864	+	Apoplastic
F012_012007	Chr8	3315189	3315683	+	Cytoplasmic
F012_012009	Chr8	3321078	3321464	-	Apoplastic
F012_012010	Chr8	3322373	3323095	+	Apoplastic
F012_012056	Chr8	3603055	3604186	+	Cytoplasmic
F012_012128	Chr9	257176	258252	+	Apoplastic
F012_012135	Chr9	284332	286196	-	Apoplastic
F012_012138	Chr9	297183	298298	+	Cytoplasmic
F012_012143	Chr9	307427	307809	+	Cytoplasmic
F012_012145	Chr9	313042	313899	+	Cytoplasmic
F012_012176	Chr9	392514	393284	+	Apoplastic
F012_012195	Chr9	432946	434732	-	Cytoplasmic
F012_012206	Chr9	464957	465730	+	Cytoplasmic
F012_012207	Chr9	466251	466853	+	Cytoplasmic
F012_012212	Chr9	477426	478488	-	Cytoplasmic
F012_012244	Chr9	580834	581644	+	Apoplastic
F012_012363	Chr9	901051	901832	-	Apoplastic
F012_012456	Chr9	1209606	1211383	+	Apoplastic
F012_012487	Chr9	1294132	1295082	-	Apoplastic
F012_012558	Chr9	1499203	1500033	-	Apoplastic
F012_012756	Chr9	2182511	2183497	-	Apoplastic
F012_012793	Chr9	2287454	2288208	+	Cytoplasmic
F012_012799	Chr9	2302455	2302858	+	Apoplastic
F012_012801	Chr9	2310170	2311777	-	Cytoplasmic
F012_012818	Chr9	2378251	2378913	+	Apoplastic
F012_012838	Chr9	2436244	2436830	-	Apoplastic
F012_012862	Chr9	2510556	2511695	-	Cytoplasmic
F012_012885	Chr9	2580882	2581649	-	Cytoplasmic
F012_012895	Chr9	2602722	2603899	+	Cytoplasmic
F012_012967	Chr9	2824289	2824578	-	Cytoplasmic
F012_012968	Chr9	2828277	2828693	-	Apoplastic
F012_012972	Chr9	2836331	2836753	-	Cytoplasmic
